# TRAP-based allelic translation efficiency imbalance analysis to identify genetic regulation of ribosome occupancy in specific cell types *in vivo*

**DOI:** 10.1101/2020.08.24.265389

**Authors:** Yating Liu, Anthony D. Fischer, Celine L. St. Pierre, Juan F. Macias-Velasco, Heather A. Lawson, Joseph D. Dougherty

## Abstract

The alteration of gene expression due to variations in the sequences of transcriptional regulatory elements has been a focus of substantial inquiry in humans and model organisms. However, less is known about the extent to which natural variation contributes to post-transcriptional regulation. Allelic Expression Imbalance (AEI) is a classical approach for studying the association of specific haplotypes with relative changes in transcript abundance. Here, we piloted a new TRAP based approach to associate genetic variation with transcript occupancy on ribosomes in specific cell types, to determine if it will allow examination of Allelic Translation Imbalance (ATI), and Allelic Translation Efficiency Imbalance, using as a test case mouse astrocytes *in vivo*. We show that most changes of the mRNA levels on ribosomes were reflected in transcript abundance, though ∼1.5% of transcripts have variants that clearly alter loading onto ribosomes orthogonally to transcript levels. These variants were often in conserved residues and altered sequences known to regulate translation such as upstream ORFs, PolyA sites, and predicted miRNA binding sites. Such variants were also common in transcripts showing altered abundance, suggesting some genetic regulation of gene expression may function through post-transcriptional mechanisms. Overall, our work shows that naturally occurring genetic variants can impact ribosome occupancy in astrocytes *in vivo* and suggests that mechanisms may also play a role in genetic contributions to disease.
