## Supplementary material for "TRAP-based allelic translation efficiency imbalance analysis to identify genetic regulation of ribosome occupancy in specific cell types *in vivo*": Table S4

ensembl_gene_id	external_gene_name	gene_biotype	logFC	logCPM	LR	PValue	FDR	num_SNPs
ENSMUSG00000057147	Dph6	protein_coding	1.71770980444242	6.54843119147005	40.8889823239986	1.61126960399695e-10	1.45352630976565e-6	32
ENSMUSG00000015484	Fam163a	protein_coding	-1.89678624470587	6.91538081392289	36.1523829951687	1.82475205626574e-9	8.11421886599604e-6	49
ENSMUSG00000028639	Ybx1	protein_coding	-4.60784104124438	9.77538043680383	35.3901773666189	2.69844325440507e-9	8.11421886599604e-6	54
ENSMUSG00000018501	Ncor1	protein_coding	-15.6905823482708	6.01132594764889	33.2363998566788	8.16085208004596e-9	1.73991911539017e-5	1
ENSMUSG00000028927	Padi2	protein_coding	1.34339015484137	9.62587209250852	32.9117796310462	9.643715305344e-9	1.73991911539017e-5	48
ENSMUSG00000020415	Pttg1	protein_coding	-1.50690008025882	9.09584938065184	28.1871223644034	1.10134896542022e-7	1.65587816950929e-4	28
ENSMUSG00000042096	Dao	protein_coding	-8.42526706885108	6.02236182709318	27.8530830990409	1.30885337848756e-7	1.68673804676232e-4	0
ENSMUSG00000008668	Rps18	protein_coding	-3.3887514816943902	8.1255369090614	27.0647397888853	1.96754221237435e-7	2.21864978722862e-4	2
ENSMUSG00000045128	Rpl18a	protein_coding	-2.17793457948626	4.49678340029272	24.9005064693582	6.03665632366385e-7	6.05074185508573e-4	8
ENSMUSG00000014245	Pigl	protein_coding	-11.5392899568585	2.21503384897168	23.9129669659214	1.00790577381133e-6	8.43033253163946e-4	0
ENSMUSG00000039086	Ss18l1	protein_coding	-1.83865098287451	5.89495904969088	23.8750110459697	1.02797536689983e-6	8.43033253163946e-4	6
ENSMUSG00000061751	Kalrn	protein_coding	1.67055025990854	8.38015126801833	22.2782924877874	2.35857848502904e-6	0.00177306137612058	1
ENSMUSG00000006360	Crip1	protein_coding	-6.68338523119216	3.87659624032785	21.9283306824989	2.83024640760997e-6	0.0019639732956192	1
ENSMUSG00000038335	Tsr1	protein_coding	15.3451557654312	3.0934217689323	20.953117364373	4.70661322737382e-6	0.00280598295139077	0
ENSMUSG00000021720	Rnf180	protein_coding	6.05019839766025	5.47241696551388	20.9009030766565	4.83666518581604e-6	0.00280598295139077	0
ENSMUSG00000026999	Nup35	protein_coding	-5.48080170260239	4.80977751120814	20.8461942195756	4.97680159874208e-6	0.00280598295139077	3
ENSMUSG00000045659	Plekha7	protein_coding	5.59085211243847	4.42629845790826	20.146361305625	7.17365852228979e-6	0.00380668079585742	0
ENSMUSG00000004937	Sgta	protein_coding	4.93420507000437	6.5474742406721	20.0148125344281	7.68445897883171e-6	0.00385119469155783	0
ENSMUSG00000059447	Hadhb	protein_coding	-9.29318763492194	6.32378237592939	18.7125024392087	1.51982714262072e-5	0.0069485425176172	0
ENSMUSG00000024302	Dtna	protein_coding	-1.22786835436256	6.5075794832676	18.6440132500525	1.57541186303658e-5	0.0069485425176172	0
ENSMUSG00000044147	Arf6	protein_coding	0.957133770304015	6.32858794592857	18.5936881482064	1.61755229874694e-5	0.0069485425176172	6
ENSMUSG00000075704	Txnrd2	protein_coding	8.84923570929168	5.73100315566507	18.3527277133944	1.83556002529311e-5	0.0075266304491678	0
ENSMUSG00000033763	Mtss1l	protein_coding	-8.94243471651236	6.3419758933588	18.1873352223304	2.00205751174387e-5	0.00785241774497455	0
ENSMUSG00000078765	U2af1l4	protein_coding	16.7288584669532	3.81120417900975	18.0169354130563	2.18948469968623e-5	0.0082297256149456	0
ENSMUSG00000058571	Gpc6	protein_coding	3.8754591648484	3.6067583231466	17.6394639029285	2.66990227179021e-5	0.00963407535752778	8
ENSMUSG00000034974	Dapk3	protein_coding	-4.92757230799403	5.11193068771955	17.3494667937676	3.10985509615764e-5	0.0107489971167925	0
ENSMUSG00000022176	Rem2	protein_coding	-2.67641546554548	4.21028251608935	17.284983667156	3.21719235288102e-5	0.0107489971167925	7
ENSMUSG00000018822	Sfrp5	protein_coding	-2.37661637098014	5.36568871578667	17.1156746030362	3.51708370728333e-5	0.0110307785271859	10
ENSMUSG00000036779	Papd5	protein_coding	-5.18186029088739	5.94427952592848	17.100076439679	3.54608776508581e-5	0.0110307785271859	0
ENSMUSG00000015452	Ager	protein_coding	-15.9682515566143	4.32137088776419	16.9241651757873	3.8903166251328e-5	0.0116981820917743	5
ENSMUSG00000000738	Spg7	protein_coding	6.88746771192368	6.79457177673358	16.7230416130764	4.32524838175401e-5	0.0125864727909042	0
ENSMUSG00000027849	Syt6	protein_coding	-1.4282823152093	6.030872043947	16.4502239746495	4.99442809746034e-5	0.0139673817430885	8
ENSMUSG00000058600	Rpl30	protein_coding	-4.3515362108657	7.58043025378864	16.4070620292755	5.10945125287576e-5	0.0139673817430885	1
ENSMUSG00000028859	Csf3r	protein_coding	8.18463276761386	2.45816720058642	16.3059867525792	5.38934147981712e-5	0.014299191026303	9
ENSMUSG00000052819	Best2	protein_coding	-7.05047969654659	3.92792651416096	16.1501368036091	5.85143431213529e-5	0.0149033964317604	10
ENSMUSG00000047866	Lonp2	protein_coding	7.20575228036788	4.83790539010976	16.1193007820627	5.94748111676505e-5	0.0149033964317604	1
ENSMUSG00000017119	Nbr1	protein_coding	-10.7151439383587	5.02896012276404	15.9266145572922	6.5846274917397e-5	0.0160540336764821	0
ENSMUSG00000028865	Cd164l2	protein_coding	2.20905170568955	4.54152648500847	15.8276824297766	6.93799983220762e-5	0.016470446443775	6
ENSMUSG00000068921	Dap3	protein_coding	-9.18433322408786	3.28102105041195	15.6720996276458	7.53271939544949e-5	0.0170168756665183	6
ENSMUSG00000024067	Dpy30	protein_coding	3.11319003154754	4.93333547085489	15.668906030856	7.54544980224735e-5	0.0170168756665183	0
ENSMUSG00000022708	Zbtb20	protein_coding	5.80863861196766	4.36486063852163	15.5361233226456	8.09436118871579e-5	0.017809568849611	4
ENSMUSG00000032803	Cdv3	protein_coding	0.995059047103501	9.12618121706841	15.3046896896663	9.148909930239e-5	0.0196505515430205	30
ENSMUSG00000061718	Ppp1r1b	protein_coding	-3.91511414171435	3.99083726885597	14.9714867682889	1.09148026236413e-4	0.0228982405739229	1
ENSMUSG00000038497	Tmco3	protein_coding	5.7138811015388	4.45045182738377	14.9134112118526	1.12559943476969e-4	0.0230773465933122	0
ENSMUSG00000062098	Btbd3	protein_coding	7.06835462662447	7.46167393183058	14.7911638710187	1.20096920283957e-4	0.0240754292862572	0
ENSMUSG00000104301	Wdr49	protein_coding	6.50521002964664	2.08805679634084	14.5650545762331	1.35402454556989e-4	0.0265535987512739	0
ENSMUSG00000070425	Xntrpc	protein_coding	-10.011703754363	1.30470018279896	14.4589218640738	1.43249684382987e-4	0.0274718171728358	5
ENSMUSG00000032046	Abhd12	protein_coding	5.86554102570087	7.55917522239012	14.4208451239877	1.46175282595734e-4	0.0274718171728358	1
ENSMUSG00000069300	Hist1h2bj	protein_coding	5.08241532207	3.10214395292033	14.2860108260366	1.57027543931453e-4	0.0282364477445311	3
ENSMUSG00000025237	Parp6	protein_coding	6.19807140510508	4.75675406201831	14.2369600284436	1.61173685407202e-4	0.0282364477445311	0
ENSMUSG00000025374	Nabp2	protein_coding	-6.92322756043887	6.36861935100456	14.2219766723594	1.62462042374766e-4	0.0282364477445311	7
ENSMUSG00000017760	Ctsa	protein_coding	7.28752867111333	7.87124535678875	14.2184806835443	1.62764137314668e-4	0.0282364477445311	0
ENSMUSG00000055805	Fmnl1	protein_coding	8.39762823569622	5.30315885074802	14.1107942350519	1.72351896025581e-4	0.0290833577040271	0
ENSMUSG00000027596	a	protein_coding	-5.49798457080115	3.86365023728187	14.0918777568204	1.7409392706102e-4	0.0290833577040271	7
ENSMUSG00000034674	Tdg	protein_coding	-3.28417363179297	6.37595492852778	14.0258074208075	1.80318732403242e-4	0.0295755506365391	14
ENSMUSG00000046456	Tmem150b	protein_coding	6.28511588794855	3.18439124535054	13.8636083177198	1.96568115560369e-4	0.0310204818657546	13
ENSMUSG00000019487	Trip10	protein_coding	7.40836207994333	2.73541429239142	13.8401374524932	1.9903865521217e-4	0.0310204818657546	0
ENSMUSG00000016024	Lbp	protein_coding	2.70460018787276	4.21280469907054	13.8363108173639	1.99444401752995e-4	0.0310204818657546	19
ENSMUSG00000027282	Mtch2	protein_coding	11.4992452971649	3.07996629392365	13.5462453541422	2.32756583171106e-4	0.0353166239060878	1
ENSMUSG00000040370	Lyrm5	protein_coding	1.08575955104643	7.88681206823168	13.5290728034166	2.34896068547308e-4	0.0353166239060878	23
ENSMUSG00000032297	Celf6	protein_coding	7.42017052550641	4.94186778480519	13.4300134906236	2.47630333938623e-4	0.0365846300859934	0
ENSMUSG00000026365	Cfh	protein_coding	-4.6339685708657	5.58815330806344	13.4013687040312	2.51440756604765e-4	0.0365846300859934	10
ENSMUSG00000028032	Papss1	protein_coding	4.76253480564576	6.18737365220744	13.2078924879279	2.7877267200559e-4	0.0397633558678903	0
ENSMUSG00000025511	Tspan4	protein_coding	-8.58113557515627	3.52548576614826	13.1856337287602	2.82103400459481e-4	0.0397633558678903	0
ENSMUSG00000034117	Ptgdr2	protein_coding	6.56464923115207	0.905781639456789	13.068795882743	3.00256093892395e-4	0.0416709265077431	6
ENSMUSG00000006219	Fblim1	protein_coding	12.4649615851471	2.94595129887048	13.0008762939965	3.11345239159506e-4	0.0421820003841134	1
ENSMUSG00000030397	Mark4	protein_coding	-0.970710725383095	7.03071631211638	12.9892134460773	3.1329054713841e-4	0.0421820003841134	0
ENSMUSG00000022841	Ap2m1	protein_coding	-2.10386727234321	6.31812043580739	12.8834964380503	3.3149235246018e-4	0.0425179946015297	0
ENSMUSG00000042644	Itpr3	protein_coding	5.37463675011897	3.42131514888491	12.8666527353973	3.34489356563878e-4	0.0425179946015297	14
ENSMUSG00000018566	Slc2a4	protein_coding	-7.36806374283823	4.1219907498627	12.8641453642553	3.34937824279306e-4	0.0425179946015297	2
ENSMUSG00000029206	Nsun7	protein_coding	-2.2753875570889	3.92325235991935	12.8537606898473	3.36801689680902e-4	0.0425179946015297	3
ENSMUSG00000042423	Fbrs	protein_coding	7.85634686694462	3.70384538712432	12.8396441992142	3.39352135163523e-4	0.0425179946015297	0
ENSMUSG00000039108	Lsm14b	protein_coding	-0.786645662353649	8.12723621755431	12.7884183396125	3.48771873436347e-4	0.043099603702319	8
ENSMUSG00000044712	Slc38a6	protein_coding	-5.22684342248851	3.19455602029045	12.6727322024984	3.71026958066524e-4	0.045230191739434	3
ENSMUSG00000070369	Itgad	protein_coding	-3.90662686054551	2.83499572470228	12.6118271029199	3.83313640450721e-4	0.0461049646734127	17
ENSMUSG00000004661	Arid3b	protein_coding	10.2440547910862	2.0493757750722	12.5712975127557	3.91716521316103e-4	0.0462766369628101	1
ENSMUSG00000028838	Extl1	protein_coding	-0.912217637010277	7.23309451418932	12.5556949736144	3.95000670229063e-4	0.0462766369628101	32
ENSMUSG00000025468	Caly	protein_coding	7.06905940178195	6.02289109685982	12.3677103818888	4.36822966073394e-4	0.0504724969640999	0
ENSMUSG00000025781	Atp5c1	protein_coding	8.7899404731158	3.7509665021795	12.3415343674019	4.42990767046753e-4	0.0504724969640999	0
ENSMUSG00000041120	Nbl1	protein_coding	-0.828953185699179	6.97752233378478	12.3155110006257	4.4920971560682e-4	0.0504724969640999	5
ENSMUSG00000022749	Tbc1d23	protein_coding	-6.16060274729603	3.76080731158301	12.2990248288932	4.53195017635749e-4	0.0504724969640999	0
ENSMUSG00000025894	Aasdhppt	protein_coding	-4.88747210813246	4.38691691216957	12.0729405729674	5.11589446015113e-4	0.0559714581349437	0
ENSMUSG00000037032	Apbb1	protein_coding	-4.07168189533242	12.2662761415469	12.0606272885157	5.14979605941728e-4	0.0559714581349437	9
ENSMUSG00000079445	B3gnt7	protein_coding	-4.06480358727642	1.75351500631484	11.9614664743843	5.43121079928331e-4	0.0583273245480176	9
ENSMUSG00000100838	Gm29094	protein_coding	-5.39457808960099	2.80348959388116	11.8311779124001	5.82471356077459e-4	0.0616411546676064	0
ENSMUSG00000044533	Rps2	protein_coding	1.31072382342463	9.43289544283188	11.8105299630156	5.88966653544569e-4	0.0616411546676064	10
ENSMUSG00000000326	Comt	protein_coding	5.9441059417216104	6.49227608279315	11.7931913645996	5.94477381230657e-4	0.0616411546676064	0
ENSMUSG00000041959	S100a10	protein_coding	-1.0254125421043	7.94736960238541	11.7577368612279	6.05908525030139e-4	0.0621125091397373	3
ENSMUSG00000039057	Myo16	protein_coding	-2.21915867413557	4.19246878308595	11.6860084698317	6.29718454217901e-4	0.0631274495774342	0
ENSMUSG00000029027	Dffb	protein_coding	-10.421341834469	1.4029813994098	11.6857529192922	6.29804950888935e-4	0.0631274495774342	0
ENSMUSG00000028953	Abcf2	protein_coding	5.07307719883691	4.57691961679268	11.6311290665077	6.48571739910071e-4	0.0642941281948215	0
ENSMUSG00000029440	Psmd9	protein_coding	-4.44242241479819	6.40604546484887	11.5081293830722	6.92924747835835e-4	0.0679442842415986	0
ENSMUSG00000018661	Cog1	protein_coding	-0.853427963699186	6.00605650307743	11.4784100416087	7.04093391183541e-4	0.0682970589448034	11
ENSMUSG00000025893	Kbtbd3	protein_coding	-5.92718016531676	2.23674422018197	11.4164036421889	7.27984760344941e-4	0.0695906667803227	0
ENSMUSG00000022186	Oxct1	protein_coding	4.53397744353226	5.48920397065162	11.4040082164192	7.32858147004839e-4	0.0695906667803227	0
ENSMUSG00000006676	Usp19	protein_coding	1.01398074775898	6.69700915928013	11.3642158948611	7.48726791335408e-4	0.0703569206732991	1
ENSMUSG00000027566	Psma7	protein_coding	-0.958695825574995	8.07709594231461	11.2577488231448	7.92913143393178e-4	0.0730159473364628	1
ENSMUSG00000029769	Ccdc136	protein_coding	7.34956996600607	4.12266585851921	11.2559630021332	7.93676353749407e-4	0.0730159473364628	0
ENSMUSG00000039959	Hip1	protein_coding	-10.0374156037963	2.81331347761574	11.2249646581019	8.07043107873163e-4	0.0730159473364628	0
ENSMUSG00000056820	Tsnax	protein_coding	4.566987565805	7.82045917670252	11.2169261765467	8.10546367899608e-4	0.0730159473364628	0
ENSMUSG00000039050	Osbpl2	protein_coding	-1.52041871509148	5.75610698864739	11.2010883603252	8.17493701472424e-4	0.0730159473364628	2
ENSMUSG00000026792	Lrsam1	protein_coding	-4.42736778684584	4.53372422243844	11.0102861246158	9.060765835968e-4	0.0798132118836426	1
ENSMUSG00000060275	Nrg2	protein_coding	5.77882009160546	2.81642487402927	10.9907091525597	9.1569766305466e-4	0.0798132118836426	0
ENSMUSG00000070047	Fat1	protein_coding	-8.20999946124533	3.73088779219727	10.9734589760116	9.24260813980378e-4	0.0798132118836426	0
ENSMUSG00000053841	Txlna	protein_coding	0.636505522910469	8.04311520733014	10.9640082946883	9.28986503467739e-4	0.0798132118836426	22
ENSMUSG00000108367	Gm4881	protein_coding	7.24473258810303	1.20793552061402	10.8896699114015	9.67020603434477e-4	0.0822960008878512	0
ENSMUSG00000035435	Abca17	protein_coding	-8.64787254369642	2.70427201373344	10.8332469686167	9.9693659581976e-4	0.0822960008878512	21
ENSMUSG00000025025	Mxi1	protein_coding	4.92397666278821	3.10761195732268	10.8260047585628	0.00100084366738862	0.0822960008878512	0
ENSMUSG00000038900	Rpl12	protein_coding	-10.4829740634292	2.31245895811973	10.8190166858526	0.00100462831451132	0.0822960008878512	1
ENSMUSG00000046337	Fam178b	protein_coding	-6.48106041301459	3.24071644768084	10.804887718085	0.00101232464919156	0.0822960008878512	5
ENSMUSG00000096883	Shisa8	protein_coding	8.30899033919839	0.857237897742676	10.7937217190688	0.0010184491572785	0.0822960008878512	0
ENSMUSG00000023353	Agap3	protein_coding	6.42708325507251	5.64124739346993	10.7877428373331	0.00102174394185116	0.0822960008878512	0
ENSMUSG00000033540	Idua	protein_coding	4.4755305580087	5.34004434959814	10.7704377214764	0.00103134116182793	0.0823338816004401	12
ENSMUSG00000002812	Flii	protein_coding	1.0690290454887	5.40965922724529	10.7467011243091	0.00104465369441834	0.0826650962925247	4
ENSMUSG00000042105	Inpp5f	protein_coding	3.45222782866646	4.93414235003331	10.701559366303	0.00107045272445638	0.0839700350201825	1
ENSMUSG00000042115	Klhdc8a	protein_coding	4.64038750396287	2.05127480296983	10.5988426377719	0.00113158471456726	0.086372389976054	4
ENSMUSG00000026600	Soat1	protein_coding	0.797763027561352	8.72518496768305	10.5975305895345	0.00113238801335955	0.086372389976054	126
ENSMUSG00000038860	Garnl3	protein_coding	-8.46180369001447	4.01620187328304	10.586284408239	0.0011392971735527	0.086372389976054	1
ENSMUSG00000047150	1700001C19Rik	protein_coding	5.07808183722707	4.48599376968331	10.5856786478519	0.00113967053432839	0.086372389976054	3
ENSMUSG00000018565	Elp5	protein_coding	-10.735999937971	2.58149975366586	10.5592110788179	0.00115610528149966	0.086372389976054	1
ENSMUSG00000078484	Klhl17	protein_coding	4.71637866305058	3.56187343874428	10.5553454760441	0.00115852557223174	0.086372389976054	2
ENSMUSG00000030284	Creld1	protein_coding	8.0762058512478	1.56808418548628	10.4680720026111	0.00121455408113754	0.0895322632776398	0
ENSMUSG00000022893	Adamts1	protein_coding	1.28559631889645	5.4930330329703	10.4586582384391	0.00122075916008754	0.0895322632776398	23
ENSMUSG00000032826	Ank2	protein_coding	6.82948393100473	7.41214492974623	10.4427621262878	0.00123130998930079	0.0895778017216323	0
ENSMUSG00000046949	Nqo2	protein_coding	-4.94151459236863	2.8032598222688	10.4056503695466	0.00125630308505944	0.0903837196402641	1
ENSMUSG00000028706	Nsun4	protein_coding	4.42315385825188	6.26275785481516	10.3827364591306	0.00127199031838568	0.0903837196402641	0
ENSMUSG00000028064	Sema4a	protein_coding	-2.2354396912748	6.00140229691194	10.3820756177998	0.00127244567058126	0.0903837196402641	1
ENSMUSG00000050064	Zfp697	protein_coding	-2.58061234759038	3.92745383595458	10.3557506352403	0.00129071970717291	0.0909654881125532	1
ENSMUSG00000058317	Ube2e2	protein_coding	5.41775825223816	7.70876766411235	10.312848754396	0.00132107199124153	0.0923828715735646	0
ENSMUSG00000015804	Med28	protein_coding	1.0954606613904	5.87500193742533	10.2644342901773	0.00135619316517514	0.0941093734080383	1
ENSMUSG00000032114	Slc37a4	protein_coding	-5.0183692150126	3.81458012412116	10.1881489221234	0.00141346135400193	0.0973346173622247	0
ENSMUSG00000020788	Atp2a3	protein_coding	-7.24063570051823	2.74632017509398	10.1718258027599	0.00142602989630488	0.0974561795042904	1
ENSMUSG00000044229	Nxpe4	protein_coding	-1.35848936152624	5.52036463867993	10.1561571636559	0.00143820094082322	0.097548952535085	25
ENSMUSG00000090173	Fbxw10	protein_coding	-9.09173348148414	2.7396298781125	10.1160356178288	0.00146984818689139	0.0985424518633753	6
ENSMUSG00000019998	Stx7	protein_coding	1.30403099090089	6.29978229010657	10.1000921519271	0.00148261910268513	0.0985424518633753	1
ENSMUSG00000102918	Pcdhgc3	protein_coding	1.12505232626945	5.8324224147268	10.0843500420113	0.0014953389833855	0.0985424518633753	1
ENSMUSG00000006920	Ezh1	protein_coding	7.59135194992797	3.16813547450739	10.0828667788946	0.0014965431665317	0.0985424518633753	0
ENSMUSG00000022887	Masp1	protein_coding	-3.3040150082438	2.85613569127012	10.0483802672502	0.00152481950840258	0.0996767882992731	0
