## Supplementary material for "TRAP-based allelic translation efficiency imbalance analysis to identify genetic regulation of ribosome occupancy in specific cell types *in vivo*": Table S6

Chr	Pos	Ref	Alt	Gene	num_uAUG	num_uAUG_altered	utr_num_uAUG_gainedOrLost	mm10.60way.phastCons.bw	mm10.60way.phyloP60way.bw	external_gene_name	logFC_ATEI	logFC_AEI	logFC_ATI
10	128408808	G	A	ENSMUSG00000025374	1	2	gained	0.974	-0.072	Nabp2	-6.92322756	-4.340921523	-11.26414908
17	24720015	C	T	ENSMUSG00000044533	1	2	gained	0	-1.152	Rps2	1.310723823	-7.390702462	-6.079978638
2	114654953	C	A	ENSMUSG00000057147	0	1	gained	0.001	0.381	Dph6	1.717709804	-0.746872688	0.970837116
6	145215143	G	A	ENSMUSG00000040370	9	8	lost	0.001	-0.328	Lyrm5	1.085759551	NA	0.975036714
6	145215143	G	A	ENSMUSG00000040370	11	10	lost	0.001	-0.328	Lyrm5	1.085759551	NA	0.975036714
7	128154480	T	C	ENSMUSG00000070369	1	0	lost	0.999	0.262	Itgad	-3.906626861	NA	-3.271552252
