## Supplementary material for "TRAP-based allelic translation efficiency imbalance analysis to identify genetic regulation of ribosome occupancy in specific cell types *in vivo*": Table S7

Chr	Pos	Ref	Alt	Gene	num_polyA_signal	num_polyA_signal_altered	num_polyA_signal_gainedOrLost	mm10.60way.phastCons.bw	mm10.60way.phyloP60way.bw	external_gene_name	logFC_ATEI	logFC_AEI	logFC_ATI
1	156077904	G	T	ENSMUSG00000015484	1	2	gained	0	0.012	Fam163a	-1.896786245	NA	-1.819847018
2	180035434	C	CAAACTAAAT	ENSMUSG00000039108	1	2	gained	1	1.472	Lsm14b	-0.786645662	NA	-0.98936975
4	119277996	T	A	ENSMUSG00000028639	2	1	lost	1	4.191	Ybx1	-4.607841041	-8.347427212	-12.95526825
4	140951325	A	G	ENSMUSG00000028927	7	6	lost	0.29	0.011	Padi2	1.343390155	1.117071337	2.460461491
6	145216521	T	C	ENSMUSG00000040370	5	4	lost	0.115	0	Lyrm5	1.085759551	NA	0.975036714
6	145216521	T	C	ENSMUSG00000040370	6	5	lost	0.115	0	Lyrm5	1.085759551	NA	0.975036714
