## Supplementary material for "TRAP-based allelic translation efficiency imbalance analysis to identify genetic regulation of ribosome occupancy in specific cell types *in vivo*": Table S8

Chr	Pos	Ref	Alt	Gene	Symbol	gene_type	logFC_ATEI	logFC_ATI	logFC_AEI	miRNA	Score_change	MFE_change	phastCons	phyloP	Score_BL6	Energy_BL6	num_binding_sites_BL6	Score_FVB	Energy_FVB	num_binding_sites_FVB
chr1	140085683	T	C	ENSMUSG00000026365	Cfh	ATEI	-4.6339685708657	-10.3095417526947	-5.67557318182897	mmu-miR-25-5p	88	-21.980000000000004	NA	NA	79	-13	NA	167	-34.980000000000004	2
chr10	24188939	A	G	ENSMUSG00000019998	Stx7	ATEI	1.30403099090089	4.47130399224111	3.16727300134021	mmu-miR-717	130	-17.43	NA	NA	79	-13	NA	209	-30.43	2
chr11	62316624	CCACA	C	ENSMUSG00000018501	Ncor1	ATEI	-15.6905823482708	-11.3451059000317	4.34547644823917	mmu-miR-7088-5p	107	-22.49	0.1943913043478261	0.24617391304347827	103	-22.74	1	210	-45.23	2
chr11	69945320	C	A	ENSMUSG00000018566	Slc2a4	ATEI	-7.36806374283823	NA	7.54926497155255	mmu-miR-8092	-110	23.990000000000002	1.580943722943723	5.97561038961039	211	-38.21	2	101	-14.22	1
chr11	72992762	C	CT	ENSMUSG00000020788	Atp2a3	ATEI	-7.24063570051823	-7.40162995414722	NA	mmu-miR-671-5p	-89	21.78	2.1739130434782612e-4	-0.6328695652173912	173	-35.9	2	84	-14.12	1
chr12	113153797	G	A	ENSMUSG00000006360	Crip1	ATEI	-6.68338523119216	NA	7.12984298957345	mmu-miR-1893	-108	27.96	0.030380952380952383	0.17095238095238097	200	-44.53	2	92	-16.57	1
chr12	73353140	T	G	ENSMUSG00000044712	Slc38a6	ATEI	-5.22684342248851	-7.33154197725824	-2.10469855476973	mmu-miR-3547-3p	105	-30.61	0.02661904761904762	-0.042380952380952366	119	-23.96	1	224	-54.57	2
chr16	34152237	C	A	ENSMUSG00000061751	Kalrn	ATEI	1.67055025990854	-1.66197430682111	-3.33252456672964	mmu-miR-17-3p	-91	18.560000000000002	1.6106139130434782	3.894587826086956	188	-35.63	2	97	-17.07	1
chr17	27121978	TGCCTGC	T	ENSMUSG00000042644	Itpr3	ATEI	5.37463675011897	NA	-4.066465094101	mmu-miR-7032-5p	117	-28.82	0.04334615384615385	-0.18515384615384617	80	-17.4	1	197	-46.22	2
chr18	37808499	G	A	ENSMUSG00000102918	Pcdhgc3	ATEI	1.12505232626945	NA	-1.06199130198522	mmu-miR-503-3p	-16	12.14	0.670125	2.3337083333333335	95	-25.14	1	79	-13	NA
chr19	10941285	A	G	ENSMUSG00000034117	Ptgdr2	ATEI	6.56464923115207	3.97705209090425	-2.58759714024782	mmu-miR-3077-3p	94	-22.44	0.02857142857142857	0.24685714285714283	121	-21.45	1	215	-43.89	2
chr2	32926511	G	A	ENSMUSG00000026792	Lrsam1	ATEI	-4.42736778684584	-2.99182851301736	NA	mmu-miR-3072-5p	-87	27.970000000000002	6.515151515151515e-4	-0.5961856060606061	175	-48.06	2	88	-20.09	1
chr3	98430898	C	CTT	ENSMUSG00000050064	Zfp697	ATEI	-2.58061234759038	-5.09438580269412	-2.51377345510374	mmu-miR-1894-3p	116	-21.009999999999994	0.11877272727272728	0.0805909090909091	133	-20.51	1	249	-41.519999999999996	2
chr4	141576460	G	GGT	ENSMUSG00000006219	Fblim1	ATEI	12.4649615851471	NA	-8.36798046098452	mmu-miR-466m-3p	-97	25.200000000000003	0.001681818181818182	-0.018000000000000002	176	-38.2	1	79	-13	NA
chr7	128205270	G	A	ENSMUSG00000070369	Itgad	ATEI	-3.90662686054551	-3.27155225184198	NA	mmu-miR-671-5p	-92	26.369999999999997	0.06805138339920949	0.18929841897233202	192	-46.41	2	100	-20.04	1
chr9	57795446	T	C	ENSMUSG00000004661	Arid3b	ATEI	10.2440547910862	4.59488147282487	-5.64917331826136	mmu-miR-6953-5p	88	-24.609999999999996	7.692307692307692e-4	-0.11046153846153847	120	-18.24	1	208	-42.849999999999994	2
